# Locus-specific chromatin profiling of evolutionarily young transposable elements

**DOI:** 10.1101/2021.08.25.457666

**Authors:** Darren Taylor, Robert Lowe, Claude Philippe, Kevin C. L. Cheng, Olivia A. Grant, Nicolae Radu Zabet, Gael Cristofari, Miguel R. Branco

## Abstract

Despite a vast expansion in the availability of epigenomic data, our knowledge of the chromatin landscape at interspersed repeats remains highly limited by difficulties in mapping short-read sequencing data to these regions. In particular, little is known about the locus-specific regulation of evolutionarily young transposable elements (TEs), which have been implicated in genome stability, gene regulation and innate immunity in a variety of developmental and disease contexts. Here we propose an approach for generating locus-specific protein-DNA binding profiles at interspersed repeats, which leverages information on the spatial proximity between repetitive and non-repetitive genomic regions. We demonstrate that the combination of HiChIP and a newly developed mapping tool (PAtChER) yields accurate protein enrichment profiles at individual repetitive loci. Using this approach, we reveal previously unappreciated variation in the epigenetic profiles of young TE loci in mouse and human cells. Insights gained using our method will be invaluable for dissecting the molecular determinants of TE regulation and their impact on the genome.
