## Supplementary Tables for "Locus-specific chromatin profiling of evolutionarily young transposable elements"

### Sheet: Table S1
	Table S1 - Accession numbers and details of all sequencing datasets analysed.
	Sample	Experiment	Accession	Publication	Raw read count	Format	Library details
	MCF7	Hi-C	GEO: GSM5526449	This paper	750290801	Paired-end 2x 150bp	In situ Hi-C using DpnII
		Hi-MeDIP	GEO: GSM5526452	This paper	185723107	Paired-end 2x 150bp	MeDIP (Active Motif 61479 anti-5mC antibody) on DpnII-digested Hi-C library
		BS-ATLAS-seq	EBI ENA: ERR6682985	This paper	27099416	Paired-end 90+210bp	Targeted bisulphite sequencing of young L1 elements
		RNA-seq	EBI ENA: ERX1050717-8	PMID: 27016617	271608356	Paired-end 2x 150bp	RNA-seq from poly(A)+ RNA (two replicates)
	2102Ep	Hi-C	GEO: GSM5526450	This paper	736525013	Paired-end 2x 150bp	In situ Hi-C using DpnII
		Hi-MeDIP	GEO: GSM5526453	This paper	166414957	Paired-end 2x 150bp	MeDIP (Active Motif 61479 anti-5mC antibody) on DpnII-digested Hi-C library
		BS-ATLAS-seq	EBI ENA: ERR6682975	This paper	29258606	Paired-end 90+210bp	Targeted bisulphite sequencing of young L1 elements
		RNA-seq	EBI ENA: ERX1050706-7	PMID: 27016617	272284923	Paired-end 2x 150bp	RNA-seq from poly(A)+ RNA (two replicates)
	mESCs	Hi-C	GEO: GSM5526451	This paper	239387984	Paired-end 2x 150bp	In situ Hi-C using DpnII
		Hi-MeDIP	GEO: GSM5526454	This paper	137518628	Paired-end 2x 150bp	MeDIP (Active Motif 61479 anti-5mC antibody) on DpnII-digested Hi-C library
		Hi-C	GEO: GSM2533818 (SRR5339751-4)	PMID: 29053968	974723979	Paired-end 2x 50bp	In situ Hi-C using DpnII
		H3K27ac Hi-ChIP	GEO: GSM2705031-4	PMID: 28945252	654511322	Paired-end 2x 75bp	H3K27ac (Abcam ab4729 antibody) HiChIP on MboI-digested chromatin
		RNA-seq	GEO: GSM3486967-9	PMID: 31012843	90683080	Single-end 2x 75bp	RNA-seq from total RNA (three replicates)
	AML12	Hi-C	GEO: GSM4194649-50	PMID: 31677973	1131781982	Paired-end 2x 150bp	In situ Hi-C using MboI
		H3K9me3 Hi-ChIP	GEO: GSM4195082-5	PMID: 31677973	386676116	Paired-end 2x 150bp	H3K9me3 (ABclonal A2360 anitbody) HiChIP on MboI-digested chromatin

### Sheet: Table S2
	Table S2 - Mapping accuracy and read recovery for a selection of humand and mouse TE families. Values were derived from mapping of Sim3C-simulated data with PAtChER, using different values for the search distance parameter (10kb, 20kb, 40kb). Only elements larger than the sizes indicated on the table were considered. AluY clusters were defined as 20kb genomic windows containing 10 or more element…
	Human									Mouse
	TE family	Size Filter (bp)	Mapping Accuracy (%)			Read Recovery (%)				TE family	Size Filter (bp)	Mapping Accuracy (%)			Read Recovery (%)
			10kB	20kB	40kB	10kB	20kB	40kB				10kB	20kB	40kB	10kB	20kB	40kB
	AluY_300	>300	94.2643	91.626	88.6585	31.0605	34.3791	37.7613		EtnERV-int	>5000	99.3839	99.3544	99.0008	5.82849	8.90074	11.8599
	AluY_clusters	>300	90.0214	87.3623	84.9045	2.34185	2.57553	2.79753		IAP-MM-int	>3000	99.6753	99.6032	99.2045	12.4194	15.2419	17.7419
	HERVH-int	>5000	99.5443	99.5133	99.2647	17.3203	20.4861	23.7308		IAPEy-int	>7000	97.8843	97.3205	96.8804	0.407085	0.535699	0.66259
	HERVK-int	>5000	98.8356	97.9415	97.2398	8.21702	10.3895	12.4381		IAPEz-int	>6000	95.2848	93.5024	90.999	5.3817	9.60307	13.8827
	HERVL-int	>5000	99.9068	99.862	99.7381	26.5341	29.8639	33.0481		L1Md_A	>5000	70.006	60.9563	53.2068	6.39601	10.1158	14.2076
	L1Hs	>5000	82.8553	77.5638	71.1924	7.7661	12.5788	17.901		L1Md_Gf	>5000	70.8709	61.3928	53.189	5.85658	9.45879	13.7373
	L1PA2	>5000	84.1058	78.3285	71.7769	9.76342	14.8282	20.3141		L1Md_T	>6000	69.8914	60.9226	52.9487	6.69185	10.7116	15.1525
	L1PA3	>5000	87.4606	81.6266	75.2067	11.6707	16.51	21.7904		MERVL-int	>5000	95.8507	95.1678	93.514	5.1855	9.40132	13.5937
	L1PA4	>5000	90.3067	85.4283	80.0225	13.1092	17.6902	22.4803		MMERGLN-int	>7000	99.6417	99.4793	99.4538	8.32972	10.9426	13.4117
	L1PA5	>5000	93.3626	89.6127	85.2108	14.7526	19.2308	23.8787		MMETn	>4000	98.3633	97.8256	96.7159	4.57139	7.7418	10.7645
	L1PA6	>5000	96.1351	93.4969	90.3375	16.827	20.9338	25.1115		MMTV-int	>7000	100	100	100	13.8551	17.9387	20.6612
	L1PA7	>5000	97.9195	96.547	94.8022	19.7704	23.5856	27.4413		MMVL30_int	>3000	96.4567	95.0372	95.7025	4.84271	7.68351	11.5348
	L1PA8	>5000	98.5025	97.526	96.3607	24.5625	28.0276	31.5349		MuLV-int	>7000	99.6198	99.1961	98.0926	6.14127	7.26211	8.56976
	SVA_A	>1380	96.8526	95.7378	93.9935	15.812	19.5099	23.2834		MuRRS-int	>4000	99.5222	99.4043	99.2845	4.92378	5.92359	6.90458
	SVA_B	>1380	97.5658	96.4307	94.2531	17.2331	21.0127	24.8475		SINE_B1	>100	95.9677	94.2689	92.3875	41.3097	44.1118	46.8512
	SVA_C	>1380	95.8862	94.4404	91.8651	14.7612	18.8887	23.0116
	SVA_D	>1380	94.8044	92.8549	90.359	12.8769	16.9519	21.0965
	SVA_E	>1380	85.2498	82.8829	80.0934	9.62889	13.5614	17.9902
	SVA_F	>1380	91.7352	90.4859	87.4858	10.3134	14.4862	18.6718

### Sheet: Table S3
	Table S3 - URLs to processed data tracks. Simulated data tracks were generated by mapping Sim3C-simulated reads (paired-end 75bp) with PAtChER using different values for the search distance (Sd) parameter.
	Data track	Public link
	Experimental tracks
	MCF7 HiMeDIP coverage	https://ftp.ncbi.nlm.nih.gov/geo/samples/GSM5526nnn/GSM5526449/suppl/GSM5526449%5FMCF7%5FHiMeDIP%2Ebw
	MCF7 Hi-C coverage	https://ftp.ncbi.nlm.nih.gov/geo/samples/GSM5526nnn/GSM5526452/suppl/GSM5526452%5FMCF7%5FHiC%2Ebw
	MCF7 normalised signal	https://ftp.ncbi.nlm.nih.gov/geo/samples/GSM5526nnn/GSM5526449/suppl/GSM5526449%5FMCF7%5Fnormalised%2Ebw
	MCF7 Bisulphite signal	https://data.cyverse.org/dav-anon/iplant/home/mbranco/Taylor2021/MCF7_ATLAS.bedGraph.gz
		https://data.cyverse.org/dav-anon/iplant/home/mbranco/Taylor2021/MCF7_ATLAS.bedGraph.gz.tbi
	2102Ep HiMeDIP coverage	https://ftp.ncbi.nlm.nih.gov/geo/samples/GSM5526nnn/GSM5526450/suppl/GSM5526450%5F2102Ep%5FHiMeDIP%2Ebw
	2102Ep Hi-C coverage	https://ftp.ncbi.nlm.nih.gov/geo/samples/GSM5526nnn/GSM5526453/suppl/GSM5526453%5F2102Ep%5FHiC%2Ebw
	2102Ep normalised signal	https://ftp.ncbi.nlm.nih.gov/geo/samples/GSM5526nnn/GSM5526450/suppl/GSM5526450%5F2102Ep%5Fnormalised%2Ebw
	2102Ep Bisulphite signal	https://data.cyverse.org/dav-anon/iplant/home/mbranco/Taylor2021/2102Ep_ATLAS.bedGraph.gz
		https://data.cyverse.org/dav-anon/iplant/home/mbranco/Taylor2021/2102Ep_ATLAS.bedGraph.gz.tbi
	E14 HiMeDIP coverage	https://ftp.ncbi.nlm.nih.gov/geo/samples/GSM5526nnn/GSM5526451/suppl/GSM5526451%5FE14%5FHiMeDIP%2Ebw
	E14 Hi-C coverage	https://ftp.ncbi.nlm.nih.gov/geo/samples/GSM5526nnn/GSM5526454/suppl/GSM5526454%5FE14%5FHiC%2Ebw
	E14 normalised signal	https://ftp.ncbi.nlm.nih.gov/geo/samples/GSM5526nnn/GSM5526451/suppl/GSM5526451%5FE14%5Fnormalised%2Ebw
	Simulated tracks
	hg38 accuracy, Sd=10kb	https://data.cyverse.org/dav-anon/iplant/home/mbranco/Taylor2021/hg38_PE75_10kb_accuracy.bw
	hg38 coverage, Sd=10kb	https://data.cyverse.org/dav-anon/iplant/home/mbranco/Taylor2021/hg38_PE75_10kb_coverage.bw
	hg38 accuracy, Sd=20kb	https://data.cyverse.org/dav-anon/iplant/home/mbranco/Taylor2021/hg38_PE75_20kb_accuracy.bw
	hg38 coverage, Sd=20kb	https://data.cyverse.org/dav-anon/iplant/home/mbranco/Taylor2021/hg38_PE75_20kb_coverage.bw
	hg38 accuracy, Sd=40kb	https://data.cyverse.org/dav-anon/iplant/home/mbranco/Taylor2021/hg38_PE75_40kb_accuracy.bw
	hg38 coverage, Sd=40kb	https://data.cyverse.org/dav-anon/iplant/home/mbranco/Taylor2021/hg38_PE75_40kb_coverage.bw
	hg38 accuracy, unique	https://data.cyverse.org/dav-anon/iplant/home/mbranco/Taylor2021/hg38_PE75_unique.accuracy.bw
	hg38 coverage, unique	https://data.cyverse.org/dav-anon/iplant/home/mbranco/Taylor2021/hg38_PE75_unique.coverage.bw
	mm10 accuracy, Sd=10kb	https://data.cyverse.org/dav-anon/iplant/home/mbranco/Taylor2021/mm10_PE75_10kb_accuracy.bw
	mm10 coverage, Sd=10kb	https://data.cyverse.org/dav-anon/iplant/home/mbranco/Taylor2021/mm10_PE75_10kb_coverage.bw
	mm10 accuracy, Sd=20kb	https://data.cyverse.org/dav-anon/iplant/home/mbranco/Taylor2021/mm10_PE75_20kb_accuracy.bw
	mm10 coverage, Sd=20kb	https://data.cyverse.org/dav-anon/iplant/home/mbranco/Taylor2021/mm10_PE75_20kb_coverage.bw
	mm10 accuracy, Sd=40kb	https://data.cyverse.org/dav-anon/iplant/home/mbranco/Taylor2021/mm10_PE75_40kb_accuracy.bw
	mm10 coverage, Sd=40kb	https://data.cyverse.org/dav-anon/iplant/home/mbranco/Taylor2021/mm10_PE75_40kb_coverage.bw
	mm10 accuracy, unique	https://data.cyverse.org/dav-anon/iplant/home/mbranco/Taylor2021/mm10_PE75_unique_accuracy.bw
	mm10 coverage, unique	https://data.cyverse.org/dav-anon/iplant/home/mbranco/Taylor2021/mm10_PE75_unique_coverage.bw
